# An *in vivo* inflammatory loop potentiates KRAS blockade

**DOI:** 10.1101/629139

**Authors:** Kristina A.M. Arendt, Giannoula Ntaliarda, Vasileios Armenis, Danai Kati, Christin Henning, Georgia A. Giotopoulou, Mario A.A. Pepe, Laura V. Klotz, Anne-Sophie Lamort, Rudolf A. Hatz, Sebastian Kobold, Georgios T. Stathopoulos

## Abstract

*KRAS* inhibitors perform inferior to other targeted drugs. To investigate a possible reason for this, we treated cancer cells with KRAS inhibitors deltarasin (targeting phosphodiesterase-δ), cysmethynil (targeting isoprenylcysteine carboxylmethyltransferase), and AA12 (targeting KRAS^G12C^), and silenced/overexpressed mutant KRAS using custom vectors. We show that *KRAS*-mutant tumor cells exclusively respond to KRAS blockade *in vivo*, because the oncogene co-opts host myeloid cells via a C-C-motif chemokine ligand 2/interleukin-1β signaling loop for sustained tumorigenicity. Indeed, *KRAS*-mutant tumors did not respond to deltarasin in *Ccr2* and *Il1b* gene-deficient mice, but were deltarasin-sensitive in wild-type and *Ccr2*-deficient mice adoptively transplanted with wild-type murine bone marrow. A KRAS-dependent pro-inflammatory transcriptome was prominent in human cancers with high *KRAS* mutation prevalence and predicted poor survival. Hence the findings support that *in vitro* systems are suboptimal for anti-KRAS drug screens, and suggest that interleukin-1β blockade might be specific for *KRAS*-mutant cancers.
