## Supplementary material for "An *in vivo* inflammatory loop potentiates KRAS blockade": Figure 1-source data 1

### Sheet: Figure 1 – figure supplement 2
	TP53	PIK3CA	PTEN	CDKN2A	VHL	KRAS	APC	MET	EGFR	RB1	NF1	ALK	ROS1	PDCD1
MTT assay	114	21	214	51	7	60	39	134	478	12	9	11	1	5
MTS assay	8	3	17	43	9	9	7	21	49	6	0	4	1	0
Colony formation assay	141	24	156	105	16	68	94	152	207	14	33	23	1	6
Tumor sphere formation assay	13	3	23	7	1	16	9	29	52	1	2	2	0	1
Alamar blue assay	7	1	0	1	0	0	0	2	23	0	0	0	0	0
Luciferase reporter assay	99	10	199	75	46	74	170	121	128	24	43	7	1	2
Fluorescence reporter assay	4	1	0	0	0	3	6	3	9	0	0	0	0	0
Resazurin assay	4	0	1	1	0	0	0	0	6	0	0	0	0	0
ATP assay	36	9	8	8	7	27	9	69	159	3	4	12	2	2
LDH assay	17	1	2	2	0	6	5	19	28	0	0	11	0	10
BrdU assay	11	1	1	1	3	9	9	9	41	5	3	1	0	0
