## Supplementary material for "An *in vivo* inflammatory loop potentiates KRAS blockade": Figure 1-source data 2

### Sheet: Figure 1B
																		Deltarasin effects on a battery of murine and human cancer cell lines.
																		Originating oganism	Cellline	Tissueorigin	KRASmutation	IC50 (μM, mean±SD)a	n
																		C57BL/6mouse	LLC	Lewis lung carcinoma	G12C	1.46 ± 0.16	3
																		C57BL/6mouse	MC38	Colon adenocarcinoma	G13R	1.23 ± 0.22	3
																		C57BL/6mouse	AE17	Malignat pleuralmesothelioma	G12C	1.61 ± 0.13	3
																		FVBmouse	FULA	Urethane-induced lung adenocarcinoma	Q61R	2.10 ± 0.06	3
																		C57BL/6mouse	B16F10	Malignant skin melanoma	None	2.41 ± 0.37	3
																		C57BL/6mouse	PANO2	Pancreaticadenocarcinoma	None	2.10 ± 0.49	3
																		C57BL/6mouse	CULA	Urethane-inducedlungadenocarcinoma	None	1.59 ± 0.29	3
																		Human	A549	Lung adenocarcinoma	G12S	6.90 ± 0.96	3
																		Human	H460	Lung large cellcarcinoma	Q61H	5.27 ± 2.24	3
																		Human	H358	NSCLC	G12C	3.27 ±1.10	3
																		Human	H358M	Bronchiolo-alveolar carcinoma	G12D	3.67 ± 1.70	3
																		Human	H1944	NSCLC	G13D	6.93 ± 1.32	3
																		Human	H520	Squamouscellcarcinoma	None	1.67 ± 0.06	3
																		Human	EKVX	Lung adenocarcinoma	None	4.22 ± 2.41	3
																		Human	H1299	NSCLC	None	5.40 ± 1.81	3
																		Human	H3122	NSCLC	None	4.73 ± 1.38	3
																		a	IC50, 50% inhibitory concentration by WST-1 assay (Biotool); SD, standard deviation; n, sample size; NSCLC, non-small cell lung cancer.

### Sheet: Figure 1C
AA12 effects on a battery of murine and human cancer cell lines.
Originating oganism	Cellline	Tissueorigin	KRASmutation	IC50 (μM, mean±SD)a	n
C57BL/6mouse	LLC	Lewis lung carcinoma	G12C	22.69 ± 7.95	3
C57BL/6mouse	MC38	Colon adenocarcinoma	G13R	4.59 ± 2.45	3
C57BL/6mouse	AE17	Malignant pleuralmesothelioma	G12C	3.06 ± 1.39	3
FVBmouse	FULA1	Urethane-induced lung adenocarcinoma	Q61R	4.97 ± 2.28	3
C57BL/6mouse	PANO2	Pancreaticadenocarcinoma	None	20.85 ± 5.11	3
Human	A549	Lung adenocarcinoma	G12S	49.30 ± 24.31	3
Human	H358	NSCLC	G12C	27.85 ± 4.41	3
Human	H3122	NSCLC	None	24.24 ± 11.41	3
a	IC50, 50% inhibitory concentration by WST-1 assay (Biotool); SD, standard deviation; n, sample size; NSCLC, non-small cell lung cancer.

### Sheet: Figure 1D
Cysmethynil effects on a battery of murine and human cancer cell lines.
Originating oganism	Cellline	Tissueorigin	KRASmutation	IC50 (μM, mean±SD)a	n
C57BL/6mouse	LLC	Lewis lung carcinoma	G12C	22.11 ± 2.19	3
C57BL/6mouse	MC38	Colon adenocarcinoma	G13R	18.13 ± 9.92	3
C57BL/6mouse	AE17	Malignant pleuralmesothelioma	G12C	17.62 ± 3.57	3
FVBmouse	FULA1	Urethane-induced lung adenocarcinoma	Q61R	27.37 ± 7.78	3
C57BL/6mouse	B16F10	Malignant skin melanoma	None	19.61 ± 13.27	3
C57BL/6mouse	PANO2	Pancreatic adenocarcinoma	None	16.92 ± 17.22	3
Human	A549	Lung adenocarcinoma	G12S	30.84 ± 9.10	3
Human	H358	NSCLC	G12C	28.32 ± 6.57	3
Human	EKVX	Lung adenocarcinoma	None	30.05 ± 5.66	3
Human	H3122	NSCLC	None	10.95 ± 3.77	3
a	IC50, 50% inhibitory concentration by WST-1 assay (Biotool); SD, standard deviation; n, sample size; NSCLC, non-small cell lung cancer.

### Sheet: Figure 1-figure supplement 3
Deltarasin	conc (µM)	LLC (G12C)			MC38 (G13R)			AE17 (G12C)			B16F10			PANO2			CULA			FULA (Q61R)
		Mean	SD	n	Mean	SD	n	Mean	SD	n	Mean	SD	n	Mean	SD	n	Mean	SD	n	Mean	SD	n
	0.01	100	7.37408	3	100	10.6098	3	100	8.57902	3	99.9997	14.8268	3	100	26.6014	3	100	6.856	3	100	5.3039	3
	0.1	104.624	4.53546	3	107.682	0.988874	3	104.673	7.53028	3	116.775	8.7733	3	114.326	14.1906	3	107.601	8.72811	3	103.76	10.341	3
	1	105.147	1.06756	3	76.286	13.3315	3	100.888	6.65151	3	121.611	14.6803	3	111.041	4.82758	3	105.408	7.64246	3	111.12	5.80899	3
	3	4.80267	0.126239	3	48.4303	3.72956	3	9.65667	6.21328	3	30.9977	7.39733	3	56.231	10.6117	3	5.72167	0.289759	3	108.075	7.49054	3
	7	4.775	0.166772	3	22.7787	0.416894	3	5.13167	0.102768	3	7.04467	0.269936	3	8.10633	0.484397	3	5.507	0.488355	3	27.244	6.29592	3
	10	4.51333	0.445432	3	22.3113	0.504382	3	4.99833	0.179556	3	7.578	0.0658179	3	8.05967	0.264443	3	5.804	0.31824	3	23.0343	8.69156	3
	30	4.74733	0.109043	3	22.2443	0.873845	3	4.98367	0.0508068	3	7.65433	0.301994	3	8.083	0.475917	3	5.65567	0.432267	3	8.86967	0.0456107	3
	70	5.119	0.041	3	24.382	0.417454	3	5.38333	0.17935	3	7.997	0.579472	3	8.36267	0.176163	3	6.03467	0.422694	3	8.73733	0.4765	3
	100	3.24767	2.5512	3	23.447	2.25823	3	4.895	0.256344	3	2.09433	0.314416	3	7.98967	0.542606	3	6.01833	0.0753945	3	8.605	0.407475	3
	conc (µM)	A549 (G12S)			H460 (Q61H)			H358 (G12C)			H358M (G12D)			H1944 (G13D)			H520			EKVX			H1299			H3122
		Mean	SD	n	Mean	SD	n	Mean	SD	n	Mean	SD	n	Mean	SD	n	Mean	SD	n	Mean	SD	n	Mean	SD	n	Mean	SD	n
	0.01	100	12.1851	3	100	1.8966	3	100	15.881	3	99.9997	4.41643	3	100	1.09523	3	100	4.10466	3	100	9.43534	3	100	17.1474	3	100	4.73228	3
	0.1	104.178	1.90529	3	99.1427	2.66104	3	121.702	13.7108	3	99.366	1.598	3	98.1933	3.60284	3	90.721	3.76276	3	96.5367	11.5482	3	110.547	5.75778	3	113.038	9.89456	3
	0.5	100.4	2.59861	3	96.5707	0.793104	3	121.211	16.173	3	96.8047	5.11581	3	96.374	4.20583	3	82.8683	3.19425	3	83.2467	15.8376	3	111.845	4.21988	3	121.385	14.5925	3
	1	94.387	4.31757	3	98.4657	1.96338	3	112.62	12.1209	3	81.5873	7.67676	3	98.516	2.81208	3	75.036	6.72563	3	87.3667	1.73943	3	107.07	5.38324	3	125.4	15.1279	3
	3	88.1743	4.01865	3	89.711	0.475101	3	107.916	15.3203	3	14.2783	3.00944	3	89.2387	6.42939	3	31.3287	5.65334	3	19.2767	1.31766	3	104.914	4.83441	3	46.7177	9.865	3
	5	14.1187	6.71425	3	13.177	0.610745	3	6.34067	1.29346	3	7.12667	0.813625	3	36.1033	9.54511	3	20.3553	5.89199	3	17.11	0.941754	3	11.2887	3.04898	3	5.68467	1.54754	3
	10	5.96567	0.592816	3	15.8847	4.65133	3	5.64533	0.691473	3	7.38	1.45172	3	3.80633	0.528324	3	7.58467	0.129063	3	18.4833	2.00971	3	5.95767	0.452451	3	5.459	0.856994	3
	30	5.95867	0.638682	3	13.0867	0.681538	3	6.01333	1.00996	3	6.92367	0.2285	3	4.29667	0.931411	3	6.882	0.447088	3	18.27	1.24708	3	6.56	0.17464	3	5.775	0.319839	3
AA12	conc (µM)	FULA1 (Q61R)			B16F10			AE17 (G12C)			MC38 (G13R)			LLC (G12C)			PANO2
		Mean	SD	n	Mean	SD	n	Mean	SD	n	Mean	SD	n	Mean	SD	n	Mean	SD	n
	0.01	113	8.358	3	106.35	1.06066	3	105.367	5.22526	3	100	12.5865	3	100	0.407799	3	100	0.219317	3
	0.03	120.47	14.6039	3	108.2	2.51595	3	101.5	1.37477	3	112.4	5.239	3	95.0733	0.335311	3	96.2767	0.708825	3
	0.1	118.42	9.84038	3	117.9	6.07536	3	100	1.567	3	108.6	3.11127	3	95.4533	0.245832	3	96.3967	0.847899	3
	0.3	120.633	15.2724	3	125.233	6.44231	3	63.9	5.98582	3	105.681	4.521	3	91.22	0.924824	3	93.4567	0.193993	3
	1	110.525	10.7692	3	110.981	3.487	3	79.05	18.7383	3	80.926	15.782	3	91.0467	0.709389	3	92.96	0.445421	3
	3	101.187	8.06236	3	101.187	9.102	3	47.0333	13.0082	3	68.3333	19.07	3	109.87	3.56257	3	99.3933	29.7164	3
	10	83.06	10.864	3	99.991	7.324	3	41.1333	11.4893	3	15.9	8.6267	3	93.405	4.15072	3	82.21	33.7997	3
	30	70.73	12.9901	3	95.2	3.70405	3	18.1	2.45561	3	19	11.212	3	7.04	0.745855	3	17.15	6.48353	3
	100	8.5	0.544426	3	12.6	0.556776	3	7.4	0.781025	3	12.3667	1.76163	3	5.11333	0.765398	3	5.65333	0.23094	3
	conc (µM)	A549 (G12S)			H358 (G12C)			H3122			HOP-62 (G12C)
		Mean	SD	n	Mean	SD	n	Mean	SD	n	Mean	SD	n
	0.01	103.32	2.78588	3	103.85	0.212132	3	103.973	4.05219	3	99.9997	6.44823	3
	0.03	109.037	1.21414	3	101.733	4.06981	3	90.77	6.54792	3	92.07	2.40652	3
	0.1	107.713	1.615	3	105	6.5643	3	93.0367	2.23129	3	64.714	3.64447	3
	0.3	105.947	0.526245	3	107.567	1.23423	3	88.4233	7.77613	3	40.3583	9.9802	3
	1	105.38	2.38183	3	106.667	3.45591	3	86.95	5.94578	3	23.0057	3.52677	3
	3	106.617	1.81445	3	104.667	3.70045	3	85.68	9.99375	3	20.4617	3.7434	3
	10	105.253	3.47535	3	100.1	2.78747	3	73.3667	16.2209	3	21.357	3.18824	3
	30	76.74	3.90439	3	35.0333	34.7914	3	38.9533	5.20483	3	9.375	1.83637	3
	100	10.21	0.502693	3	9.7	0.2	3	14.6867	1.29083	3	1.86867	0.190484	3
Cysmethynil	conc (µM)	FULA1 (Q61R)			AE17 (G12C)			B16F10			MC38 (G13R)			LLC (G12C)			PANO2
		Mean	SD	n	Mean	SD	n	Mean	SD	n	Mean	SD	n	Mean	SD	n	Mean	SD	n
	0.01	100.003	17.819	3	97.2333	17.1646	3	104.2	6.12209	3	111.987	7.01722	3	100	11.5038	3	100	25.053	3
	0.03	106.077	4.23142	3	95.9	25.4576	3	106.633	5.47936	3	95.3233	7.68485	3	75.9667	1.42521	3	108.807	22.2542	3
	0.1	101.937	16.1428	3	120.3	16.8911	3	105.567	3.45881	3	104.843	9.91682	3	82.57	0.355949	3	101.966	32.6513	3
	0.3	109.8	6.39225	3	82	1.933	3	102.333	7.10375	3	105.54	4.08016	3	82.0033	1.82248	3	100	15.239	3
	1	97.42	0.539	3	82.023	6.781	3	102.98	6.623	3	118.46	6.623	3	83.6533	6.623	3	98.788	6.623	3
	3	104.035	0.784889	3	83.7	26.163	3	107.333	2.45832	3	81.35	14.7833	3	84.4333	1.66494	3	108.187	33.1168	3
	10	38.1367	59.2737	3	84.8	38.491	3	108.567	1.84481	3	72.68	0.961665	3	69.0633	1.75312	3	107.46	38.1025	3
	30	3.89667	0.0404145	3	6.36667	0.152753	3	8.03333	0.057735	3	55.6233	23.2048	3	5.68	0.034641	3	61.325	4.42648	3
	100	5.12667	0.665833	3	6.8	0.2	3	8.63333	0.351188	3	6.54667	0.215019	3	6	0.242487	3	6.787	0.323	3
	conc (µM)	H358 (G12C)			A549 (G12S)			H3122			EKVX
		Mean	SD	n	Mean	SD	n	Mean	SD	n	Mean	SD	n
	0.01	100	2.81603	3	100	0.160935	3	100.003	5.585	3	100	3.55122	3
	0.03	104.333	7.85133	3	106.617	4.22382	3	84.7167	8.05731	3	102.251	13.4208	3
	0.1	102.767	3.61156	3	102.983	1.78808	3	85.4033	5.68414	3	97.5633	10.3909	3
	0.3	100.667	2.23681	3	102.313	4.52432	3	85.64	4.36023	3	99.2807	18.3768	3
	1	106.2	6.623	3	98.5467	6.623	3	90.5033	6.623	3	101.601	6.623	3
	3	99.7333	4.50037	3	100.97	2.11156	3	59.2333	4.89404	3	97.6793	11.984	3
	10	92.4333	1.90351	3	105.233	4.70056	3	55.0733	7.51571	3	84.544	4.53347	3
	30	6.26667	0.493288	3	6.30333	0.29023	3	7.94667	0.306649	3	5.918	0.790689	3
	100	7.1	0.360555	3	6.74333	0.602771	3	8.68667	0.362951	3	7.07833	0.408086	3
