## Supplementary material for "An *in vivo* inflammatory loop potentiates KRAS blockade": Figure 1-source data 3

### Sheet: Figure 1 figure supplement 4
crizotinib (ALK, ROS1)	erlotinib (EGFR)	gefitinib (EGFR)	ceritinib (ALK)	osimertinib (EGFR)	alectinib (ALK)	brigatinib (ALK)	trametinib (BRAF)	dabrafenib (BRAF)
11	5	37	41	17	53	29	0.48	0.5
24	7	37	23	4	33		0.52	1.9
	12	26		13			5.7	0.6
		57		5			4.1
							8.5
							2.3
deltarasin	deltazinone	cysmethynil	AA12	ARS-853	ARS-1620	salirasib	lanperison
5000	3000	17000	3200	2500	300	35000	4000
		19000
		21000
		22000
		23000
