## Supplementary material for "An *in vivo* inflammatory loop potentiates KRAS blockade": Figure 2-source data 1

### Sheet: Figure 2B
Deltarasin effects on a battery of murine and human cancer cell lines.
	FULA (Q61R)			LLC (G12C)			PANO2 (WT)			B16F10 (WT)
	Mean	SD	n	Mean	SD	n	Mean	SD	n	Mean	SD	n
Colony survival fraction, a	40.33	21.21	3	54.94	8.867	3	75.43	27.83	3	81.3	2.065	3
	A549 (G12S)			H460 (Q61H)			H3122 (WT)			EKVX (WT)
	Mean	SD	n	Mean	SD	n	Mean	SD	n	Mean	SD	n
	44.59	10.43	3	22.61	20	3	11.34	0.3182	3	2.325	0.8697	3
a	Colony survival fraction determined by colony formation assay; SD, standard deviation; n, sample size; NSCLC, non-small cell lung cancer.

### Sheet: Figure 2-figure supplement 1
Total colony formation
	FULA (Q61R)			LLC (G12C)			B16F10			PANO2
	Mean	SD	n	Mean	SD	n	Mean	SD	n	Mean	SD	n
Saline	57.8333	11.1967	3	30.6667	16.5851	3	210	17.9778	3	73.3333	20.4809	3
Deltarasin IC60	24.5	14.0961	3	28.5	15.0831	3	170.667	11.6905	3	44	22.4944	3
	A549 (G12S)			EKVX			H3122			H460 (Q61H)
	Mean	SD	n	Mean	SD	n	Mean	SD	n	Mean	SD	n
Saline	122.667	24.6306	3	46.1667	18.883	3	75	15.284	3	140.333	19.6638	3
Deltarasin IC60	53.1667	14.5247	3	1	0	3	8.5	6.83374	3	29.8333	21.7662	3
Plating efficiency by calculation of mean total colony formation divided by seeded cells (300 cells/well) *100
Colony survival fraction by calculation of plating efficiency after treatment/ plating efficiency without treatment *100
