## Supplementary material for "An *in vivo* inflammatory loop potentiates KRAS blockade": Figure 2-source data 2

### Sheet: Figure 2C
	LLC (G12C)	MC38 (G13R)	AE17 (G12C)	B16F10	PANO2	FULA (Q61R)	MLE12
p-ERK/GAPDH
Saline	6.30459	13.2242	23.75	2.10204	25.5169	7.31501	6.58439
Deltarasin IC60	1.22089	2.14607	11.5517	0.149319	5.34866	1.7314
t-ERK/GAPDH
Saline	6.45	4.25	18.11	4.5	14.64	10.65	6.98
Deltarasin IC60	6.77	11.19	16.91	7.35	9.22	9.41
	H358 (G12C)	A549 (G12S)	H1944 (G13D)	H460 (Q61H)	H3122	EKVX	16hbec14sig
p-ERK/GAPDH
Saline	2.64268	0.854849	0.258537	0.517602	0.657432	1.38726	1.23308
Deltarasin IC60	2.39852	0.237425	0.144638	1.14187	1.26811	0.801244
t-ERK/GAPDH
Saline	6.96	0.69	0.62	0.53	2.06	2.46	1.65
Deltarasin IC60	0.85	6.32	1.07	0.42	2.1	1.981
final p-ERK/t-ERK ratio change after deltarasin treatment
