## Supplementary material for "An *in vivo* inflammatory loop potentiates KRAS blockade": Figure 3-source data 1

### Sheet: Figure 3A
days post-LLC cells	saline			deltarasin
	Mean	SD	n	Mean	SD	n
0	0	0	14	0	0	8
7	0	0	14	0	0	8
14	0.101041	0.0670567	14	0.132785	0.0456968	8
17	0.280336	0.146259	14	0.250974	0.169929	8
21	0.703802	0.463496	14	0.314723	0.103708	8
25	0.994915	0.611086	14	0.351209	0.0802178	8
days post-FULA1 cells	saline			deltarasin
	Mean	SD	n	Mean	SD	n
0	0	0	14	0	0	7
7	0	0	14	0	0	7
14	0.164608	0.0889342	14	0.0876582	0.0221316	7
17	0.514859	0.387569	14	0.201901	0.0973322	7
21	0.646997	0.363247	14	0.225141	0.132821	7
25	0.698175	0.425677	14	0.25087	0.162256	7
days post- H460 cells	saline			deltarasin
	Mean	SD	n	Mean	SD	n
0	0	0	7	0	0	5
7	0	0	7	0	0	5
14	0.354926	0.0777635	7	0.300727	0.108576	5
17	0.76135	0.171056	7	0.534888	0.0949473	5
21	1.38419	0.207879	7	0.716132	0.200658	5
25	2.20215	0.325148	7	1.16434	0.259362	5

### Sheet: Figure 3B
days post-B16F10 cells	saline			deltarasin
	Mean	SD	n	Mean	SD	n
0	0	0	5	0	0	5
7	0	0	5	0	0	5
14	0.416107	0.375997	5	0.262587	0.0988951	5
18	1.0993	0.991045	5	1.06885	0.470726	5
21	1.72324	0.889795	5	2.0599	0.692214	5
days post-PANO2 cells	saline			deltarasin
	Mean	SD	n	Mean	SD	n
0	0	0	7	0	0	8
7	0	0	7	0	0	8
14	0	0	7	0	0	8
21	0	0	7	0	0	8
28	0	0	7	0	0	8
35	0	0	7	0	0	8
39	0	0	7	0	0	8
43	0.0538087	0.0929987	7	0	0	8
50	0.163503	0.13772	7	0.0909945	0.0912672	8
55	0.230127	0.190834	7	0.184419	0.105771	8
58	0.358619	0.272695	7	0.30749	0.149084	8
64	1.02282	0.547704	7	0.834079	0.335601	8
68	1.15015	0.646364	7	1.19649	0.434323	8
72	1.76617	0.875099	7	1.7027	0.720569	8
days post- EKVX cells	saline			deltarasin
	Mean	SD	n	Mean	SD	n
0	0	0	5	0	0	5
7	0.001	0	5	0.001	0	5
14	0.2362	0.172198	5	0.1784	0.0321838	5
18	0.3654	0.143577	5	0.3344	0.0918058	5
21	0.6604	0.239276	5	0.5398	0.160333	5
25	0.8438	0.356056	5	0.6478	0.16481	5
29	0.973	0.196302	4	0.8646	0.252783	5
