## Supplementary material for "An *in vivo* inflammatory loop potentiates KRAS blockade": Figure 3-source data 2

### Sheet: Figure 3C
days post-PANO2 cells	saline			deltarasin
	Mean	SD	n	Mean	SD	n
0	0	0	7	0	0	8
7	0	0	7	0	0	8
14	0.1379	0.113721	7	0	0	8
21	0.2627	0.148463	7	0	0	8
28	0.375837	0.209794	7	0	0	8
35	0.601643	0.34198	7	0	0	8
39	0.982234	0.46816	7	0.109069	0.0708098	8
43	2.07623	0.688633	7	0.174048	0.0947997	8
50				0.310756	0.124116	8
55				0.466153	0.12254	8
58				0.830764	0.28245	8
64				1.12779	0.335164	8
68				1.49346	0.34107	8
days post- EKVX cells	saline			deltarasin
	Mean	SD	n	Mean	SD	n
0	0	0	5	0	0	5
7	0.001	0	5	0.001	0	5
14	0.2846	0.100816	5	0.2614	0.0343264	5
18	0.5936	0.133311	5	0.4186	0.118563	5
21	0.9656	0.257017	5	0.6398	0.13063	5
25	1.1572	0.367759	5	0.8035	0.106259	4
29	1.6906	0.467433	5	1.15825	0.180895	4
