## Supplementary material for "An *in vivo* inflammatory loop potentiates KRAS blockade": Figure 4-source data 1

### Sheet: Figure 4A
Deltarasin	conc (µM)	LLC shKras			LLC shC			MC38 shKras			MC38 shC			AE17 shKras			AE17 shC			PANO2 pKras			PANO2 pC			B16F10 pKras			B16F10 pC
		Mean	SD	n	Mean	SD	n	Mean	SD	n	Mean	SD	n	Mean	SD	n	Mean	SD	n	Mean	SD	n	Mean	SD	n	Mean	SD	n	Mean	SD	n
	0.01	100	19.7754	3	100	7.37408	3	100	8.05402	3	100	10.6098	3	92.6063	23.0737	3	100	8.57902	3	100	11.1239	3	100	26.6014	3	100	1.87533	3	99.9997	14.8268	3
	0.1	159.836	36.5285	3	104.624	4.53546	3	94.2033	10.8549	3	107.682	0.988874	3	118.368	19.1758	3	104.673	7.53028	3	102.395	7.58417	3	114.326	14.1906	3	93.0994	1.89195	3	116.775	8.7733	3
	1	161.12	38.5023	3	105.147	1.06756	3	28.6033	3.75468	3	76.286	13.3315	3	117.566	5.82913	3	100.888	6.65151	3	93.5254	4.45296	3	111.041	4.82758	3	92.893	6.96385	3	121.611	14.6803	3
	3	41.5573	5.05343	3	4.80267	0.126239	3	14.3167	1.93412	3	48.4303	3.72956	3	33.7255	11.9439	3	9.65667	6.21328	3	25	0.827597	3	56.231	10.6117	3	19.3748	2.35568	3	30.9977	7.39733	3
	7	39.7543	1.98782	3	4.775	0.166772	3	15.7567	1.13808	3	22.7787	0.416894	3	25.894	5.12501	3	5.13167	0.102768	3	22.1744	0.238168	3	8.10633	0.484397	3	18.4017	1.3904	3	7.04467	0.269936	3
	10	39.481	1.59867	3	4.51333	0.445432	3	15.6533	0.525389	3	22.3113	0.504382	3	27.4384	5.2348	3	4.99833	0.179556	3	22.6796	0.919015	3	8.05967	0.264443	3	18.3427	0.71509	3	7.578	0.0658179	3
	30	39.8087	2.40979	3	4.74733	0.109043	3	14.58	0.63498	3	22.2443	0.873845	3	26.9157	7.15239	3	4.98367	0.0508068	3	20.8458	1.55709	3	8.083	0.475917	3	16.8682	0.568783	3	7.65433	0.301994	3
	70	40.2187	2.54013	3	5.119	0.041	3	12.4433	3.91377	3	24.382	0.417454	3	24.0885	2.15848	3	5.38333	0.17935	3	21.0704	0.259288	3	8.36267	0.176163	3	18.1657	0.575617	3	7.997	0.579472	3
	100	47.1313	3.05273	3	3.24767	2.5512	3	17.15	1.6179	3	23.447	2.25823	3	26.8473	2.35643	3	4.895	0.256344	3	23.0913	1.93275	3	7.98967	0.542606	3	19.7287	1.17034	3	2.09433	0.314416	3

### Sheet: Figure 4B
Originating oganism	Cellline	Tissueorigin	KRASmutation	IC50 (μM, mean±SD)a	n
C57BL/6mouse	LLC shC	Lewis lung carcinoma	G12C	1.46 ± 0.16	3
C57BL/6mouse	LLC shKras	Lewis lung carcinoma	knockdown	1.74 ± 0.44	3
C57BL/6mouse	MC38 shC	Colon adenocarcinoma	G13R	1.23 ± 0.22	3
C57BL/6mouse	MC38 shKras	Colon adenocarcinoma	knockdown	0.44 ± 0.17	3
C57BL/6mouse	AE17 shC	Malignat pleuralmesothelioma	G12C	1.61 ± 0.13	3
C57BL/6mouse	AE17 shKras	Malignat pleuralmesothelioma	knockdown	1.7 ± 0.55	3
C57BL/6mouse	B16F10 pC	Malignant skin melanoma	None	2.41 ± 0.37	3
C57BL/6mouse	B16F10 pKras	Malignant skin melanoma	G12C	0.92 ± 0.78	3
C57BL/6mouse	PANO2 pC	Pancreaticadenocarcinoma	None	2.10 ± 0.49	3
C57BL/6mouse	PANO2 pKras	Pancreaticadenocarcinoma	G12C	1.96 ± 0.42	3
Human	EKVX pC	Lung adenocarcinoma	None	5.24 ± 0.88	3
Human	EKVX pKras	Lung adenocarcinoma	G12C	5.33 ± 1.85	3
Human	H3122 pC	NSCLC	None	5.55 ± 1.97	3
Human	H3122 pKras	NSCLC	G12C	10.24 ± 4.18	3
a	IC50, 50% inhibitory concentration by WST-1 assay (Biotool); SD, standard deviation; n, sample size; NSCLC, non-small cell lung cancer.

### Sheet: Figure 4C
Deltarasin	conc (µM)	EKVX pKRAS			EKVX pC			H3122 pKRAS			H3122 pC
		Mean	SD	n	Mean	SD	n	Mean	SD	n	Mean	SD	n
	0.01	100	6.08523	3	100	10.8684	3	100	3.04841	3	99.9967	2.21651	3
	0.1	102.039	7.69772	3	92.0713	9.20902	3	77.64	5.9813	3	110.027	10.3849	3
	1	105.634	4.78219	3	93.739	9.61466	3	80.5767	5.43642	3	111.497	5.65663	3
	3	102.094	5.97299	3	81.3633	10.055	3	79.2867	4.82369	3	106.557	12.884	3
	7	93.847	7.54824	3	75.4293	3.80916	3	84.8	10.3165	3	116.483	5.3481	3
	10	88.6213	5.56283	3	78.5517	3.51678	3	79.93	15.9746	3	112.16	9.79689	3
	30	5.078	0.658775	3	5.75467	1.77118	3	27.58	1.1308	3	20.6667	1.425	3
	70	5.28167	0.830399	3	4.61	0.339482	3	26.4633	0.902903	3	16.96	0.242487	3
	100	7.728	3.60595	3	6.26133	0.809129	3	23.0633	1.37704	3	18.7633	0.575702	3

### Sheet: Figure 4E
	LLC shKras	LLC shC	MC38 shKras	MC38 shC	AE17 shKras	AE17 shC	PANO2 pKras	PANO2 pC	B16F10 pKras	B16F10 pC
p-ERK/GAPDH	4.18278	8.2637	3.32562	10.2266	2.98854	12.8585	2.38144	12.0048	0.644761	1.63524
t-ERK/GAPDH	0.387114	1.04181	0.420049	0.302671	0.647438	0.883112	0.298517	0.402229	0.375766	0.242083
	EKVX pKRAS	EKVX pC	H3122 pKRAS	H3122 pC
p-ERK/GAPDH	1.63335	1.56135	0.449135	0.818824
t-ERK/GAPDH	0.372258	1.12503	0.991914	1.39017
final p-ERK/t-ERK ratio change after deltarasin treatment
