## Supplementary material for "An *in vivo* inflammatory loop potentiates KRAS blockade": Figure 5-source data 1

### Sheet: Figure 5
Days post-LLC cells	shC			shKras
	Mean	SD	n	Mean	SD	n
0	0	0	8	0	0	8
7	0	0	8	0	0	8
14	0.1335	0.0500543	8	0.01625	0.00577556	8
21	0.5125	0.221184	8	0.11875	0.0547246	8
28	1.29413	0.507931	8	0.644125	0.312644	8
Days post-MC38 cells	shC			shKras
	Mean	SD	n	Mean	SD	n
0	0	0	5	0	0	5
7	0.019	0.013	5	0.024	0.018	5
11	0.102	0.05	5	0.042	0.008	5
14	0.289	0.164	5	0.043	0.019	5
18	0.701	0.368	5	0.071	0.062	5
21	1.37	0.602	5	0.157	0.132	5
25	2.238	0.943	5	0.282	0.197	5
28				0.443	0.288	5
32				0.762	0.425	5
Days post-AE17 cells	shC			shKras
	Mean	SD	n	Mean	SD	n
0	0	0	8	0	0	9
7	0	0	8	0	0	9
14	0	0	8	0	0	9
21	0.08	0.1	8	0.057	0.099	9
28	1.712	0.645	8	0.532	0.556	9
Days post-B16F10 cells	pC			pKrasG12C
0	0	0	12	0	0	10
7	0.0672474	0.0843451	12	0.684048	0.245383	10
14	0.284719	0.244	12	1.52695	0.190071	10
21	0.619406	0.463176	12	2.48199	0.353436	10
Days post-PANO2 cells	pC			pKrasG12C
0	0	0	5	0	0	5
7	0	0	5	0	0	5
14	0	0	5	0.014	0.011	5
21	0.004	0.009	5	0.106	0.074	5
28	0.007	0.013	5	0.207	0.143	5
35	0.011	0.019	5	0.526	0.274	5
42	0.016	0.025	5	1.018	0.515	5
