## Supplementary material for "An *in vivo* inflammatory loop potentiates KRAS blockade": Figure 6-source data 1

### Sheet: Figure 6B
A 42-gene mutant KRAS signatureidentified from microarray analyses.
Genes significantly (P< 0.05 by unpaired ANOVA with Bonferroni post-tests) differentially represented in KRAS-mutant tumor cells compared with KRAS-wild-type tumor cells and benign cells and tissues, at the same time >30% responsive to modulation of KRAS expression in all five tumor cell line doublets tested (LLC, MC38, and AE17 cells expressing shC versus shKras and PANO2 and B16F10 cells expres…
Gene Symbol	Description	KrasWTa	KrasMUTb	% KrasRc
Ccl2	chemokine (C-C motif) ligand 2	0.82	37.79	56.29
Ranbp3l	RAN binding protein 3-like	0.93	35.26	78.33
Il1r1	interleukin 1 receptor, type I	2.39	25.63	36.71
Gpr149	G protein-coupled receptor 149	0.8	22.94	55.68
Cfap69	cilia and flagella associated protein 69	4.5	20.11	40.29
Ccl7	chemokine (C-C motif) ligand 7	0.96	16.11	50.14
2810417H13Rik	RIKEN cDNA 2810417H13 gene	11.39	12.64	42.33
Pdgfra	platelet derived growth factor receptor α	1.89	12.38	41.6
Casp3	caspase 3	4.2	10.48	30.74
Ttk	Ttk protein kinase	7.94	9.58	45.13
Kif2c	kinesin family member 2C	5.98	7.78	45.06
Fanca	Fanconi anemia, complementation group A	4	5.58	46.78
Cdca5	cell division cycle associated 5	3.56	5.43	47.15
Rassf8	Ras association (RalGDS/AF-6) domain family (N-terminal) member 8	2.46	5.35	32.08
Hist2h3c2	histone cluster 2, H3c2	1.2	4.69	38.87
Plag1	pleiomorphic adenoma gene 1	0.78	4.53	53.15
Nadk2	NAD kinase 2, mitochondrial	1.58	4.5	50.89
Oaf	OAF homolog (Drosophila)	2.39	4.23	31.03
Cxcl1	chemokine (C-X-C motif) ligand 1	1.56	4.23	73.09
Mmd	monocyte to macrophage differentiation-associated	2.93	4.06	35.92
Csgalnact1	chondroitin sulfate N-acetylgalactosaminyltransferase 1	0.74	3.97	50.96
Clybl	citrate lyase beta like	1.72	3.76	42.33
Zfp334	zinc finger protein 334	1.04	3.68	58.59
Kras	v-Ki-ras2 Kirsten rat sarcoma viral oncogene homolog	2.08	2.6	39.71
Palb2	partner and localizer of BRCA2	2.39	2.57	30.55
Kcnab3	potassium voltage-gated channel, shaker-related subfamily, beta member 3	1.25	2.55	49.23
Mcts2	malignant T cell amplified sequence 2	1.45	2.36	30.65
Pcnxl4	pecanex-like 4 (Drosophila)	1.38	2.19	39.54
Gmnn	geminin	1.39	2.04	34.57
9530077C05Rik	RIKEN cDNA 9530077C05 gene	1.17	1.88	30.46
Poc1a	POC1 centriolar protein homolog A	1.46	1.68	36.71
Dhx40	DEAH (Asp-Glu-Ala-His) box polypeptide 40	1.28	1.67	31.03
Pde8a	phosphodiesterase 8A	1.54	0.23	-181.67
mt-Tt	mitochondriallyencoded tRNA theonine	0.78	0.22	-95.34
Mapkapk3	mitogen-activated protein kinase-activated protein kinase 3	0.6	0.2	-96.43
Anxa6	annexin A6	0.69	0.19	-76.05
mt-Te	mitochondrially encoded tRNA glutamic acid	0.33	0.16	-49.69
mt-Ty	mitochondriallyencoded tRNA tyrosine	0.22	0.15	-77.77
Bmyc	brain expressed myelocytomatosis oncogene	1.42	0.15	-71.71
Gm2a	GM2 ganglioside activator protein	0.4	0.12	-70.05
Smpdl3a	sphingomyelin phosphodiesterase, acid-like 3A	1.21	0.11	-123.77
mt-Tn	mitochondriallyencoded tRNA asparagine	0.33	0.11	-105.91
a	Normalized mRNA expression levels of Kras-wild-type (WT) cell lines (B16F10, B16F10 stably expressing pC, PANO2, and CULA cells) shown as fraction of expression of benign cells (bone marrow-derived macrophages and mast cells, tracheal epithelial cells) and lungs (n = 4/group).
b	Normalized mRNA expression levels of Kras-mutant (MUT) cell lines (LLC, MC38, AE17, and FULA cells) shown as fraction of expression of benign cells (bone marrow-derived macrophages and mast cells, tracheal epithelial cells) and lungs (n = 4/group).
c	Percentile mean response (R) of mRNA expression levels to Kras modulation, including Kras silencing of Kras-mutant cell lines (LLC, MC38, and AE17 cells) and overexpression of mutant KrasG12C plasmid in Kras-wild-type cells (B16F10 and PANO2 cells). Positive responses indicate suppression by Kras silencing and induction by overexpression of mutant KrasG12C plasmid. Negative responses indicate ind…
LLC, C57BL/6 Lewis lung carcinoma; MC38, C57BL/6 colon adenocarcinoma; AE17, C57BL/6 malignant pleural mesothelioma; FULA, FVB urethane-induced lung adenocarcinoma; B16F10, C57BL/6 malignant skin melanoma; PANO2, C57BL/6 pancreatic adenocarcinoma; CULA, C57BL/6 urethane-induced lung adenocarcinoma.
