## Supplementary material for "An *in vivo* inflammatory loop potentiates KRAS blockade": Figure 6-source data 2

### Sheet: Figure 6D
Pathway	Probability
Chemokine signaling	0.007124
HGFR Signaling	0.02289
FAS pathway	0.02555
Retinol metabolism	0.026214
IL-7 Signaling	0.029527
Complement/Coagulation	0.041364
IL-5 Signaling	0.045931
IL-2 Signaling	0.050476
IL-6 signaling	0.065266
TCR Signaling	0.086727
Adipogenesis	0.086727
BCR Signaling	0.100977
MAPK pathway	0.102206
EGFR Pathway	0.113196
