## Supplementary material for "An *in vivo* inflammatory loop potentiates KRAS blockade": Figure 8-source data 1

### Sheet: Figure 8C
WT	days post-LLC cells	saline			deltarasin
		Mean	SD	n	Mean	SD	n
	0	0	0	8	0	0	0
	7	0	0	8	0	0	6
	14	0.0529907	0.0644974	8	0.0570416	0.0727274	6
	17	0.163161	0.184695	8	0.146955	0.200047	6
	21	0.408452	0.497643	8	0.158862	0.191615	6
	25	0.56947	0.718058	8	0.173618	0.199987	6
	28	1.5027	1.22351	8	0.778552	0.32696	6
	31	2.68454	0.951124	8	0.955774	0.369601	6
	35				1.31547	0.485137	6
	38				1.76225	0.580041	6
Ccr2-/-	days post-LLC cells	saline			deltarasin
		Mean	SD	n	Mean	SD	n
	0	0	0	6	0	0	6
	7	0	0	6	0	0	6
	13	0.131591	0.212097	6	0.39649	0.283579	6
	17	0.935536	0.330523	6	1.17594	0.505285	6
	20	2.60617	0.376649	6	2.73095	1.12968	6
Cxcr1-/-	days post-LLC cells	saline			deltarasin
		Mean	SD	n	Mean	SD	n
	0	0	0	10	0	0	5
	7	0	0	10	0	0	5
	13	0.0428683	0.077445	10	0.117791	0.204034	5
	17	0.546116	0.13085	10	0.248557	0.234704	5
	20	1.37634	0.3895	10	0.459637	0.297001	5
	24	2.76906	0.58249	10	0.950914	0.249211	5
	27				1.61209	0.611177	5
Cxcr2+/-	days post-LLC cells	saline			deltarasin
		Mean	SD	n	Mean	SD	n
	0	0	0	6	0	0	6
	7	0.0005	0.000547723	6	0.000666667	0.000516398	6
	13	0.0446667	0.0494436	6	0.106827	0.113544	6
	17	0.137357	0.156618	6	0.176593	0.212618	6
	20	0.565325	0.392367	6	0.352415	0.498715	6
	24	1.2163	0.781759	6	0.48844	0.579103	6
	27	2.36196	0.812602	6	0.877056	1.18875	6
Il1b-/-	days post-LLC cells	saline			deltarasin
		Mean	SD	n	Mean	SD	n
	0	0	0	8	0	0	7
	7	0	0	8	0.0370093	0.0790241	7
	14	0.034256	0.036515	8	0.095833	0.0833722	7
	18	0.217381	0.0927104	8	0.242976	0.150836	7
	21	0.720186	0.335817	8	0.519077	0.240335	7
	25	1.17328	0.510399	8	0.723744	0.372337	7
	28	1.81852	0.820718	8	1.1118	0.777573	7
