## Supplementary material for "An *in vivo* inflammatory loop potentiates KRAS blockade": Figure 9-source data 1

### Sheet: Figure 9A
days post- FULA cells	WT BMT + saline			WT BMT + deltarasin			Ccr2-/- BMT + saline			Ccr2-/- BMT + deltarasin
	Mean	SD	n	Mean	SD	n	Mean	SD	n	Mean	SD	n
0	0	0	3	0	0	3	0	0	6	0	0	6
7	0.001	0	3	0.001	0	3	0.001	0	6	0.001	0	6
15	0.181	0.0395095	3	0.134333	0.0369098	3	0.148167	0.0336417	6	0.141167	0.0433655	6
18	0.467	0.244659	3	0.325667	0.133227	3	0.236167	0.0962485	6	0.129333	0.0491433	6
21	0.6785	0.129401	3	0.397333	0.111791	3	0.282	0.126551	6	0.1948	0.0958055	6
24	0.741	0.123037	3	0.559333	0.0337095	3	0.4285	0.161328	6	0.3236	0.107781	6
26	0.9045	0.0403051	3	0.613667	0.0303699	3	0.544167	0.184267	6	0.402	0.069282	6
