## Supplementary material for "An *in vivo* inflammatory loop potentiates KRAS blockade": Figure 9-source data 2

### Sheet: Figure 9B
Il1r1/Gapdh	Saline			Deltarasin IC60
	Mean	SD	n	Mean	SD	n
LLC (G12C)	138.813	3.66806	3	6.62908	1.69832	3
MC38 (G13R)	109.035	6.92899	3	43.0531	6.77324	3
B16F10 (WT)	0.00533467	0.00650279	3	8.37742	0.989038	3
PANO2 (WT)	2.39983	0.433581	3	2.05348	0.367079	3
IL1R1/GAPDH	Saline			Deltarasin IC60
	Mean	SD	n	Mean	SD	n
A549 (G12S)	129.197	11.0333	3	68.3081	2.52719	3
H460 (Q61H)	165.099	5.44825	3	47.3628	3.32511	3
EKVX (WT)	16.1447	4.15625	3	7.06382	6.02468	3
H3122 (WT)	7.56923	0.131805	3	23.86	1.91103	3
CCL2 (μg/g protein/24 hrs)	Saline			Deltarasin IC60
	Mean	SD	n	Mean	SD	n
LLC (G12C)	8.94519	0.240337	3	15.0207	0.722266	3
MC38 (G13R)	14.4863	0.544593	3	23.2536	1.37561	3
PANO2 (WT)	0.234311	0.165493	3	0.176095	0.238853	3
B16F10 (WT)	0.00160033	0.00277186	3	0	0	3
CCL2 (μg/g protein/24 hrs)	Saline			Deltarasin IC60
	Mean	SD	n	Mean	SD	n
A549 (G12S)	1.39226	0.00967463	3	0.955291	0.146053	3
H460 (Q61H)	0.182419	0.0886585	3	0.274811	0.230069	3
EKVX (WT)	0.245657	0.00459619	3	0.298037	0.0605135	3
H3122 (WT)	0.179151	0.122276	3	0.025591	0.00558897	3
