## Supplementary material for "An *in vivo* inflammatory loop potentiates KRAS blockade": Figure 10-source data 1

### Sheet: Figure 10A
Normal lung tissue (n = 30)	Never-smoker LADC (n = 40)	Smoker LADC (n = 40)
0.663953	0.634077	0.739335
0.735505	0.600746	0.697444
0.734993	0.692213	0.698178
0.730064	0.642146	0.620094
0.684107	0.66614	0.73105
0.614074	0.702032	0.663684
0.695652	0.646895	0.687751
0.666172	0.587942	0.710494
0.627335	0.653944	0.735766
0.663228	0.609221	0.661989
0.667153	0.699751	0.669591
0.709189	0.673499	0.667672
0.683874	0.644147	0.670466
0.694773	0.592374	0.676573
0.635958	0.631777	0.709918
0.612454	0.620132	0.771581
0.686089	0.743552	0.709433
0.678615	0.66443	0.734572
0.706013	0.569627	0.701967
0.653245	0.772352	0.66271
0.740714	0.586599	0.74017
0.679525	0.658458	0.673653
0.64591	0.643185	0.743891
0.63149	0.594971	0.731488
0.681074	0.627362	0.686779
0.634134	0.706657	0.637735
0.602056	0.744493	0.64632
0.584008	0.728477	0.718896
0.660331	0.621303	0.743394
0.654753	0.698597	0.695846
	0.681545	0.743724
	0.692747	0.700052
	0.633504	0.67312
	0.664668	0.746597
	0.639153	0.719259
	0.662799	0.704383
	0.634171	0.722549
	0.649459	0.728277
	0.699928	0.737359
	0.621189	0.642179
