## Supplementary material for "An *in vivo* inflammatory loop potentiates KRAS blockade": Figure 10-source data 2

### Sheet: Figure 10B
Breast (n = 65; 1% KRASMUT)	Lung (n = 60; 16% KRASMUT)	Colon (n = 55; 31% KRASMUT)
0.453682	0.525398	0.455118
0.429477	0.481164	0.470557
0.402846	0.517537	0.469067
0.421741	0.525814	0.436904
0.439641	0.584596	0.462828
0.484848	0.536098	0.45112
0.455546	0.489542	0.467509
0.454256	0.482408	0.44489
0.425926	0.56877	0.429716
0.534446	0.545478	0.498457
0.412998	0.537549	0.482853
0.448821	0.51272	0.477883
0.44703	0.48023	0.451718
0.432206	0.564223	0.416136
0.465986	0.473572	0.466248
0.476829	0.518898	0.424002
0.426886	0.565855	0.486599
0.489758	0.49354	0.450749
0.482579	0.500921	0.471668
0.430099	0.488599	0.492466
0.428611	0.48978	0.469902
0.472581	0.486528	0.445146
0.41904	0.449781	0.472789
0.402841	0.525943	0.440032
0.454051	0.53158	0.439095
0.453968	0.539522	0.438352
0.45651	0.515897	0.479051
0.430979	0.438335	0.493104
0.487975	0.407956	0.450617
0.464088	0.487543	0.532389
0.451596	0.4398	0.44758
0.434072	0.532404	0.470037
0.448117	0.465587	0.459629
0.476826	0.48996	0.498681
0.442704	0.459632	0.522709
0.526232	0.457915	0.48628
0.416265	0.45544	0.523259
0.417722	0.517465	0.451969
0.453416	0.496555	0.480052
0.429257	0.506846	0.489045
0.440843	0.477584	0.532451
0.526259	0.454789	0.449471
0.46395	0.46603	0.485507
0.462683	0.486557	0.527126
0.466937	0.51118	0.425515
0.452342	0.451501	0.452265
0.416667	0.466561	0.461578
0.467146	0.484227	0.470139
0.469661	0.43109	0.54433
0.461934	0.463264	0.562646
0.43811	0.473543	0.474699
0.472177	0.452514	0.519693
0.484243	0.469928	0.463663
0.407261	0.468766	0.477357
0.447135	0.417001	0.488397
0.446183	0.47266
0.462432	0.44931
0.418024	0.445628
0.413775	0.443296
0.431944	0.521097
0.446763
0.465531
0.47979
0.445329
0.450708
